# Genomic and morphological characterisation of a novel iridovirus, bivalve iridovirus 1 (BiIV1), infecting the common cockle (*Cerastoderma edule*)

**DOI:** 10.1101/2025.03.05.641634

**Authors:** Chantelle Hooper, Anna M. Tidy, Ron Jessop, Kelly S. Bateman, Matthew J. Green, Stuart H. Ross, Georgia M. Ward, Richard Hazelgrove, Jasmine E. Hunt, Megan Parker, David Bass

**Affiliations:** International Centre of Excellence for Aquatic Animal Health, The Centre for Environment, Fisheries and Aquaculture Science, Weymouth, DT4 8UB, UK; Sustainable Aquaculture Futures, Biosciences, Faculty of Health and Life Sciences, University of Exeter, Exeter, EX4 4QD, UK; Eastern Inshore Fisheries & Conservation Authority (EIFCA), North Lynn Business Village, Bergen Way, North Lynn Industrial Estate, King’s Lynn, PE30 2JG, UK; School of Biosciences and Medicine, University of Surrey, Guildford, Surrey, GU2 7XH, UK

**Keywords:** iridovirus, cockle, bivalve, emerging disease, aquatic animal health

## Abstract

High rates of mortality of the common cockle, *Cerastoderma edule*, have occurred in the Wash Estuary, UK since 2008. A previous study linked the mortalities to a novel genotype of *Marteilia cocosarum*, with a strong correlation between cockle moribundity and the presence of *M. cocosarum*. Here, we characterise a novel iridovirus, identified by chance during metagenomic sequencing of a gradient purification of *Marteilia* cells, with presence also correlated to cockle moribundity. The novel 179,695 bp iridovirus, bivalve iridovirus 1 (BiIV1), encodes 193 predicted open reading frames and has a 41% G+C content. BiIV1 clusters together with other aquatic invertebrate iridoviruses in phylogenetic analyses and has a similar genome size to other invertebrate iridoviruses. Comparative analysis revealed that BiIV1 has lost three genes that were previously thought to be common amongst all iridoviruses but has also gained genes, potentially from horizontal transfer from its bivalve mollusc host(s). Electron microscopy showed 158 nm icosahedral virions present in the haemocytes of cockles, typical of those observed in host tissues infected with viruses of the family *Iridoviridae*. Prevalence of BiIV1 in moribund cockles was higher than that in apparently healthy cockles at most sites in the Wash Estuary, with up to 100% PCR prevalence in moribund cockles. Our findings provide the first genome for a bivalve-infecting iridovirus and identify a second bivalve-associated iridovirus in publicly available genomic datasets, adding to the knowledge of invertebrate iridovirus genomics and diversity.
