## Supplementary Table 1 for "Genomic and morphological characterisation of a novel iridovirus, bivalve iridovirus 1 (BiIV1), infecting the common cockle (*Cerastoderma edule*)"

### Sheet: Sheet1
Supplementary Table 1: Whole viral genomes from which the protein sequences used for phylogenetic analysis originated
Family	Subfamily	Genus	Genome assembly accession number	Host species/Isolated from	Virus name
Iridoviridae	Alphairidovirinae	Megalocytivirus	AF371960	Siniperca chuatsi	ISKNV
Iridoviridae	Alphairidovirinae	Megalocytivirus	MW273354	Epalzeorhynchos frenatum	ISKNV
Iridoviridae	Alphairidovirinae	Megalocytivirus	MW883600	Xiphophorus hellerii	ISKNV
Iridoviridae	Alphairidovirinae	Megalocytivirus	MW883602	Xiphophorus maculatus	ISKNV
Iridoviridae	Alphairidovirinae	Megalocytivirus	MW464172	Epinephelus fuscoguttatus x Epinephelus lanceolatus	ISKNV
Iridoviridae	Alphairidovirinae	Megalocytivirus	ON212400	Tilapia	ISKNV
Iridoviridae	Alphairidovirinae	Megalocytivirus	OQ513807	Oreochromis niloticus	ISKNV
Iridoviridae	Alphairidovirinae	Megalocytivirus	OP896201	Siniperca chuatsi	ISKNV
Iridoviridae	Alphairidovirinae	Megalocytivirus	MK689685	Pterophyllum scalare	Angelfish iridovirus AFIV-16
Iridoviridae	Alphairidovirinae	Megalocytivirus	MW883594	Trichopodus trichopterus	ISKNV
Iridoviridae	Alphairidovirinae	Megalocytivirus	MW883604	Trichogaster lalius	ISKNV
Iridoviridae	Alphairidovirinae	Megalocytivirus	MW883605	Osphronemus goramy	ISKNV
Iridoviridae	Alphairidovirinae	Megalocytivirus	MN432490	Pterapogon kauderni	Banggai cardinalfish iridovirus
Iridoviridae	Alphairidovirinae	Megalocytivirus	MW883595	Pterapogon kauderni	ISKNV
Iridoviridae	Alphairidovirinae	Megalocytivirus	OP009387	Pagellus bogaraveo	Largemouth bass ulcerative syndrome virus
Iridoviridae	Alphairidovirinae	Megalocytivirus	MG570131	Cleithracara maronii	South American cichlid iridovirus
Iridoviridae	Alphairidovirinae	Megalocytivirus	GQ273492	Scophthalmus maximus	Turbot reddish body iridovirus
Iridoviridae	Alphairidovirinae	Megalocytivirus	MK098186	Trachinotus carolinus	Pompano iridovirus
Iridoviridae	Alphairidovirinae	Megalocytivirus	AB104413	Sparidae sp.	Red seabream iridovirus
Iridoviridae	Alphairidovirinae	Megalocytivirus	OK042108	Latolabrax japonicus	Red seabream iridovirus
Iridoviridae	Alphairidovirinae	Megalocytivirus	OL774653	Larimichthys crocea	Large yellow croaker iridovirus
Iridoviridae	Alphairidovirinae	Megalocytivirus	ON743042	Lateolabrax japonicus	Red seabream iridovirus
Iridoviridae	Alphairidovirinae	Megalocytivirus	MW883598	Epinephelus fuscoguttatus x Epinephelus polyphekadion	ISKNV
Iridoviridae	Alphairidovirinae	Megalocytivirus	AP017456	Pagrus major	Red seabream iridovirus
Iridoviridae	Alphairidovirinae	Megalocytivirus	KT804738	Lates calcarifer	Giant sea perch iridovirus
Iridoviridae	Alphairidovirinae	Megalocytivirus	AY894343	Epinephelus coioides	Orange-spotted grouper iridovirus
Iridoviridae	Alphairidovirinae	Megalocytivirus	MK689686	Seriola quinqueradiata	Red seabream iridovirus
Iridoviridae	Alphairidovirinae	Megalocytivirus	ON075463	Oplegnathus punctatus	Spotted knifejaw iridovirus
Iridoviridae	Alphairidovirinae	Megalocytivirus	AY532606	Oplegnathus fasciatus	Rock bream iridovirus
Iridoviridae	Alphairidovirinae	Megalocytivirus	KC244182	Oplegnathus fasciatus	Rock bream iridovirus
Iridoviridae	Alphairidovirinae	Megalocytivirus	KR139659	Lates calcarifer	Scale drop disease virus
Iridoviridae	Alphairidovirinae	Megalocytivirus	OM037668	Acanthopagrus latus	Scale drop disease virus
Iridoviridae	Alphairidovirinae	Megalocytivirus	MK637631	Squalius cephalus	European chub iridovirus
Iridoviridae	Alphairidovirinae	Ranavirus	AY521625	Epinephelus coioides	Singapore grouper iridovirus
Iridoviridae	Alphairidovirinae	Ranavirus	AY666015	Epinephelus awoara	Grouper iridovirus
Iridoviridae	Alphairidovirinae	Ranavirus	AY150217	Ambystoma tigrinum	Ambystoma tigrinum stebbensi virus
Iridoviridae	Alphairidovirinae	Ranavirus	MK580536	Ambystoma mavortium	Ambystoma tigrinum virus
Iridoviridae	Alphairidovirinae	Ranavirus	KR075872	Ambystoma mexicanum	Ambystoma tigrinum virus
Iridoviridae	Alphairidovirinae	Ranavirus	KR075883	Ambystoma tigrinum	Ambystoma tigrinum virus
Iridoviridae	Alphairidovirinae	Ranavirus	KX574343	Scophthalmus maximus	Ranavirus maximus
Iridoviridae	Alphairidovirinae	Ranavirus	KX574342	Gadus morhua	Cod iridovirus
Iridoviridae	Alphairidovirinae	Ranavirus	MH665358	Cyclopterus lumpus	Lumpfish ranavirus
Iridoviridae	Alphairidovirinae	Ranavirus	AY548484	Lithobates pipiens	Frog virus 3
Iridoviridae	Alphairidovirinae	Ranavirus	MF187209	Lithobates catesbeianus	Rana catesbeiana virus 2
Iridoviridae	Alphairidovirinae	Ranavirus	MK959607	Lithobates sylvaticus	Frog virus 3
Iridoviridae	Alphairidovirinae	Ranavirus	MK959609	Pseudacris maculata	Frog virus 3
Iridoviridae	Alphairidovirinae	Ranavirus	MG953518	Terrapene carolina carolina	Terrapene carolina carolina ranavirus
Iridoviridae	Alphairidovirinae	Ranavirus	MG953519	Trioceros melleri	Trioceros melleri ranavirus
Iridoviridae	Alphairidovirinae	Ranavirus	KJ175144	Anura	Frog virus 3
Iridoviridae	Alphairidovirinae	Ranavirus	MZ514903	Gasterosteus aculeatus	Stickleback virus
Iridoviridae	Alphairidovirinae	Ranavirus	MZ514904	Rana aurora	Tadpole virus
Iridoviridae	Alphairidovirinae	Ranavirus	OM963013	Terrapene carolina triunguis	Terrapene mexicana triunguis ranavirus 1
Iridoviridae	Alphairidovirinae	Ranavirus	OM927978	Chrysemys picta picta	Frog virus 3
Iridoviridae	Alphairidovirinae	Ranavirus	MG791866	Pelophylax nigromaculatus	Rana nigromaculata ranavirus
Iridoviridae	Alphairidovirinae	Ranavirus	EU627010	Pelodiscus sinensis	Soft-shelled turtle iridovirus
Iridoviridae	Alphairidovirinae	Ranavirus	JQ654586	Lithobates grylio	Rana grylio iridovirus
Iridoviridae	Alphairidovirinae	Ranavirus	MF360246	Oophaga pumilio	Frog virus 3
Iridoviridae	Alphairidovirinae	Ranavirus	AF389451	Ambystoma tigrinum	Tiger frog virus
Iridoviridae	Alphairidovirinae	Ranavirus	MT512501	Carassius auratus	Tiger frog virus
Iridoviridae	Alphairidovirinae	Ranavirus	MT512503	Poecilia reticulata	Tiger frog virus
Iridoviridae	Alphairidovirinae	Ranavirus	MT512504	Hoplobatrachus tigerinus	Tiger frog virus
Iridoviridae	Alphairidovirinae	Ranavirus	MT512497	Fejervarya limnocharis	Tiger frog virus
Iridoviridae	Alphairidovirinae	Ranavirus	MT512502	Oxyeleotris marmorata	Tiger frog virus
Iridoviridae	Alphairidovirinae	Ranavirus	KX185156	Limnodynastes ornatus	Bohle iridovirus
Iridoviridae	Alphairidovirinae	Ranavirus	MK227779	Anaxyrus boreas boreas	Zoo ranavirus
Iridoviridae	Alphairidovirinae	Ranavirus	KP266742	Uroplatus fimbriatus	German gecko ranavirus
Iridoviridae	Alphairidovirinae	Ranavirus	KP266743	Testudo kleinmanni	Tortoise ranavirus
Iridoviridae	Alphairidovirinae	Ranavirus	KX574341	Sander lucioperca	Pike-perch iridovirus
Iridoviridae	Alphairidovirinae	Ranavirus	MF062693	Pelobates fuscus	Common midwife toad virus
Iridoviridae	Alphairidovirinae	Ranavirus	MF004272	Lissotriton vulgaris	Common midwife toad virus
Iridoviridae	Alphairidovirinae	Ranavirus	MF004271	Pelophylax ridibundus	Common midwife toad virus
Iridoviridae	Alphairidovirinae	Ranavirus	MT452035	Trachemys scripta elegans	Red-eared slider ranavirus
Iridoviridae	Alphairidovirinae	Ranavirus	JQ231222	Ichthyosaura alpestris cyreni	Common midwife toad virus
Iridoviridae	Alphairidovirinae	Ranavirus	KC865735	Andrias davidianus	Andrias davidianus ranavirus
Iridoviridae	Alphairidovirinae	Ranavirus	ON080858	Percocypris pingi	Percocypris pingi ranavirus
Iridoviridae	Alphairidovirinae	Ranavirus	KC243313	Andrias davidianus	Chinese giant salamander iridovirus
Iridoviridae	Alphairidovirinae	Ranavirus	KP266741	Testudo hermanni	Testudo hermanni ranavirus
Iridoviridae	Alphairidovirinae	Ranavirus	MF125270	Pelophylax lessonae	Common midwife toad virus
Iridoviridae	Alphairidovirinae	Ranavirus	FJ433873	Perca fluviatilis	Epizootic haematopoietic necrosis virus
Iridoviridae	Alphairidovirinae	Ranavirus	MT510732	Oncorhynchus mykiss	Epizootic haematopoietic necrosis virus
Iridoviridae	Alphairidovirinae	Ranavirus	JQ724856	Silurus glanis	European catfish virus
Iridoviridae	Alphairidovirinae	Ranavirus	KT989884	Ameiurus nebulosus	European catfish virus
Iridoviridae	Alphairidovirinae	Ranavirus	KX353311	Anguilla australis	Short-finned eel ranavirus
Iridoviridae	Alphairidovirinae	Ranavirus	OQ267587	Micropterus salmoides	Micropterus salmoides ranavirus
Iridoviridae	Alphairidovirinae	Lymphocytivirus	L63545 L	Platichthys flesus	Lymphocystis disease virus 1
Iridoviridae	Alphairidovirinae	Lymphocytivirus	AY380826	Paralichthys olivaceus	Lymphocystis disease virus - isolate China
Iridoviridae	Alphairidovirinae	Lymphocytivirus	LC534415	Paralichthys olivaceus	Lymphocystis disease virus 2
Iridoviridae	Alphairidovirinae	Lymphocytivirus	KX643370	Sparus aurata	Lymphocystis disease virus Sa
Iridoviridae	Alphairidovirinae	Lymphocytivirus	MN803438	Micropogonias furnieri	Lymphocystis disease virus 4
Iridoviridae	Betairidovirinae	Unknown	CAUJNT010007968	Bathymodiolus septemdierum	Bivalve iridovirus 2 (BiIV2)
Iridoviridae	Betairidovirinae	Unknown	OQ791181–OQ791198	Pentanymphon antarcticum	Pentanymphon antarcticum iridovirus
Iridoviridae	Betairidovirinae	Unknown	ON887238	Chondrocladia grandis	Carnivorous sponge associated iridovirus
Iridoviridae	Betairidovirinae	Decapodiridovirus	MF197913	Cherax quadricarinatus	Cherax quadricarinatus iridovirus
Iridoviridae	Betairidovirinae	Decapodiridovirus	OM744381	Penaeus vannamei	Iridovirus CN01
Iridoviridae	Betairidovirinae	Decapodiridovirus	MF599468	Penaeus sp.	Shrimp hemocyte iridescent virus
Iridoviridae	Betairidovirinae	Decapodiridovirus	OM744383	Portunus trituberculatus	Iridovirus CN01
Iridoviridae	Betairidovirinae	Decapodiridovirus	OP604534	Macrobrachium rosenbergii	Decapod iridescent virus 1
Iridoviridae	Betairidovirinae	Daphniairidovirus	LS484712	Daphnia magna	Daphnia iridescent virus 1
Iridoviridae	Betairidovirinae	Chloriridovirus	DQ643392	Ochlerotatus taeniorhynchus	Invertebrate iridescent virus 3
Iridoviridae	Betairidovirinae	Chloriridovirus	GQ918152	Wiseana sp.	Wiseana iridescent virus
Iridoviridae	Betairidovirinae	Chloriridovirus	HF920635	Simulium sp.	Invertebrate iridovirus 25
Iridoviridae	Betairidovirinae	Chloriridovirus	HF920634	Simulium sp.	Invertebrate iridescent virus 22
Iridoviridae	Betairidovirinae	Chloriridovirus	HF920636	Helicoverpa zea	Invertebrate iridescent virus 30
Iridoviridae	Betairidovirinae	Chloriridovirus	KF938901	Anopheles minimus	Anopheles minimus iridovirus
Iridoviridae	Betairidovirinae	Iridovirus	AF303741	Chilo suppressalis	Invertebrate iridescent virus 6
Iridoviridae	Betairidovirinae	Iridovirus	MN019923	Austropotamobius pallipes	Invertebrate iridescent virus 6
Iridoviridae	Betairidovirinae	Iridovirus	MT862761	Unknown	Invertebrate iridescent virus Kaz2018
Iridoviridae	Betairidovirinae	Iridovirus	OK181107	Gryllodes sigillatus	Cricket iridovirus
Iridoviridae	Betairidovirinae	Iridovirus	MN081869	Trioceros sp.	Iridovirus Liz-CrIV
Iridoviridae	Betairidovirinae	Iridovirus	HF920637	Armadillidium vulgare	Armadillidium vulgare iridescent virus
Ascoviridae		Toursvirus	CU469068	Diadromus pulchellus	Diadromus pulchellus ascovirus 4a
Ascoviridae		Toursvirus	MK867691	Dasineura jujubifolia	Dasineura jujubifolia toursvirus 2a
Ascoviridae		Ascovirus	AM398843	Spodoptera frugiperda	Spodoptera frugiperda ascovirus 1a
Ascoviridae		Ascovirus	KJ755191	Heliothis virescens	Heliothis virescens ascovirus 3f
Ascoviridae		Ascovirus	KY434117	Trichoplusia ni	Trichoplusia ni ascovirus 6b
Marseilleviridae		Marseillevirus	KX066233	Acanthamoeba castellanii	Noumeavirus isolate NMV1
Marseilleviridae		Marseillevirus	HQ113105	Acanthamoeba castellanii	Lausannevirus isolate 7715
