## Supplementary Table 2 for "Genomic and morphological characterisation of a novel iridovirus, bivalve iridovirus 1 (BiIV1), infecting the common cockle (*Cerastoderma edule*)"

### Sheet: Sheet1
Supplmentary Table 2: Predicted function of BiIV1 proteins by analysis using orthofinder, and blastx, IntroproScan and UniprotKB databases
BiIV1 ORF	Predicted Function	Iridovirus similarity by blastx	BiIV2 Orthologue	Aquatic invertebrate iridovirus orthologue	Terrestrial invertebrate iridovirus orthologue	Vertebrate iridovirus orthologue	InterproScan motif similarity	UniProtKB similarity	Identity (%)	e-value
BiIV1_001R	Putative ATPase	-	✔	✔	-	-	Consensus disorder prediction	Predicted ATPase	44.5	1.6e-26
BiIV1_002R	Putative C2H2-type zinc finger domain-containing protein	✔	-	-	-	-	Classic Zinc Finger, C2H2	Predicted C2H2-type domain-containing protein	30.2	1e-22
BiIV1_003R	Putative C3H1 zinc finger domain-containing protein	✔	✔	✔	-	-	Classic Zinc Finger, C3H1	Zinc finger containing protein	23.8	1.6e-11
BiIV1_004R	Putative uncharacterised iridovirus protein	✔	-	-	-	-	No similarity	No similarity	-	-
BiIV1_005L	Putative Knr4/Smi1-like domain-containing protein	-	-	-	-	-	No similarity	Predicted Knr4/Smi1-like domain-containing protein	42.4	5.5e-31
BiIV1_006R	Putative caspase-3/9-like protein	-	✔	-	-	-	Card domain - death domain. RHIM domain	Caspase-3/9-like protein	33.1	3e-07
BiIV1_007R	Putative serine/threonine-protein kinase 1	✔	-	✔	✔	-	Protein kinase domain	Predicted Serine/threonine-protein kinase 1	43.5	1e-60
BiIV1_008R	Putative apoptosis regulator Bcl-2	✔	-	-	✔	✔	Bcl-2-like domain	Predicted apoptosis regulator Bcl-2	34.8	4.2e-22
BiIV1_009R	Putative protein	-	-	-	-	-	Consensus disorder prediction	e-value too high	-	-
BiIV1_010R	Putative protein kinase domain-containing protein	✔	-	✔	-	✔	Protein kinase domain	Protein kinase domain-containing protein	25.9	7.2e-28
BiIV1_011R	Putative papain-like proteinase	✔	-	✔	✔	✔	Papain family domain	Predicted Papainase	47.9	4e-101
BiIV1_012L	Putative DKNYY family protein	✔	✔	✔	-	-	No similarity	Predicted DKNYY family protein	32	8.5e-71
BiIV1_013L	Putative histone-like transcription factor	-	✔	-	-	-	histone-like transcription factor, disorder	e-value too high	-	-
BiIV1_014L	Putative protein	-	-	-	-	-	Consensus disorder prediction	e-value too high	-	-
BiIV1_015L	Putative protein	-	-	-	-	-	No similarity	e-value too high	-	-
BiIV1_016R	Putative helicase family protein	✔	✔	✔	✔	✔	Transmembrane domain, coil domain	predicted helicase family protein	46.4	1.2e-34
BiIV1_017L	Putative uncharacterised iridovirus protein	-	✔	-	-	-	No similarity	e-value too high	-	-
BiIV1_018L	Putative uncharacterised iridovirus protein	✔	✔	✔	-	✔	No similarity	e-value too high	-	-
BiIV1_019L	Putative uncharacterised iridovirus protein	✔	✔	✔	-	-	No similarity	e-value too high	-	-
BiIV1_020R	Putative protein	-	-	-	-	-	No similarity	e-value too high	-	-
BiIV1_021L	Putative 2-cysteine adaptor domain-containing protein	✔	✔	✔	✔	✔	No similarity	Predicted 2-cysteine adaptor domain-containing protein	37.8	0.00016
BiIV1_022L	Putative serine threonine kinase	✔	✔	✔	✔	✔	Protein kinase domain	Predicted serine threonine kinase	35	5.9e-62
BiIV1_023R	Putative NTPase helicase	✔	-	-	-	-	No similarity	e-value too high	-	-
BiIV1_024L	Putative high mobility group protein homolog	✔	-	✔	✔	✔	High mobility group box domain	Predicted high mobility group protein homolog	34.1	3.5e-05
BiIV1_025R	Putative Uvr REP helicase	✔	✔	✔	✔	✔	Endonuclease-like domain	predicted Uvr REP helicase	52.2	1.2e-64
BiIV1_026R	Putative inhibitor of apoptosis protein	✔	✔	✔	✔	✔	Inhibitor of apoptosis domain	Predicted inhibitor of apoptosis 2	46.4	1.1e-10
BiIV1_027L	Putative uncharacterised iridovirus protein	✔	-	✔	-	-	No similarity	e-value too high	-	-
BiIV1_028L	Putative glycosyltransferase 2-like domain-containing protein	✔	-	✔	-	-	Glycosyl transferase family 2	Predicted glycosyltransferase 2-like domain-containing protein	42	2.3e-83
BiIV1_029R	Putative uncharacterised coil domain-containing iridovirus protein	✔	-	-	-	-	Coil domain	e-value too high	-	-
BiIV1_030R	Putative coat protein	✔	-	✔	-	-	No similarity	Predicted coat protein	47.1	8.9e-33
BiIV1_031R	Putative SWIB/MDM2 domain-containing protein	✔	✔	✔	✔	✔	SWIB/MDM2 domain	Predicted SWIB complex BAF60b domain-containing protein	33.3	1.1e-18
BiIV1_032L	Putative deoxynucleoside kinase	✔	✔	✔	✔	✔	Deoxynucleoside kinase	Deoxynucleoside kinase	41.8	6.3e-45
BiIV1_033L	Putative uncharacterised iridovirus protein	✔	-	✔	-	-	No similarity	Uncharacterised iridovirus protein	51.1	4.6e-55
BiIV1_034L	Putative methyltransferase FkbM domain-containing protein	✔	-	-	-	-	FkbM family methyltransferase	Predicted methyltransferase FkbM domain-containing protein	47.9	3.3e-78
BiIV1_035R	Putative protein	-	-	-	-	-	Consensus disorder prediction	e-value too high	-	-
BiIV1_036L	Putative helicase NTPase	✔	✔	✔	✔	✔	Helicase NTPase	Predicted NTPase	43.6	0
BiIV1_037L	Putative thioredoxin-like protein	✔	✔	✔	✔	✔	Thioredoxin-like protein	Predicted thiol reductase thioredoxin	47.1	1e-26
BiIV1_038L	Putative helicase ATP-binding domain-containing protein	✔	✔	✔	✔	✔	Superfamilies 1 and 2 helicase ATP-binding type-1 domain profile.	Helicase ATP-binding domain-containing protein	41.3	3.3e-98
BiIV1_039R	Putative uncharacterised iridovirus protein	✔	✔	✔	-	-	No similarity	Uncharacterised mussel/iridovirus protein	47.1	8.8e-54
BiIV1_040L	Putative uncharacterised iridovirus protein	✔	✔	✔	✔	✔	Family of unknown function	Uncharacterised iridovirus protein	28.7	2.6e-09
BiIV1_041L	Putative cysteine proteinase domain-containing protein	✔	✔	✔	✔	✔	Cysteine proteinases	USP domain-containing protein	24.6	0.001
BiIV1_042L	Putative TATA-box binding protein	✔	✔	✔	✔	✔	No similarity	TATA-box binding protein	33.9	3e-40
BiIV1_043L	Putative immediate early protein ICP-46/RNA ligase	✔	✔	✔	✔	✔	No similarity	Predicted immediate early protein ICP-46/RNA ligase	31.1	7.3e-20
BiIV1_044R	Putative apple domain/intein C-terminal splicing domain-containing protein	-	✔	-	-	-	Hint domain, transmembrane domain	Apple domain/Intein C-terminal splicing domain-containing protein	25.9	1.5e-22
BiIV1_045R	Putative C2H2-type domain-containing protein	✔	✔	✔	-	-	Consensus disorder prediction	C2H2-type domain-containing protein	23.7	1.6e-05
BiIV1_046R	Putative protein	-	-	-	-	-	No similarity	e-value too high	-	-
BiIV1_047L	Putative RNA polymerase subunit Rpb1	✔	✔	✔	✔	✔	RNA polymerase Rpb1 domains	DNA-directed RNA polymerase subunit	47.7	0
BiIV1_048L	Putative collagen-like protein	✔	-	✔	-	-	Collagen-like	Predicted Collagen-like protein	52.7	3.2e-55
BiIV1_049L	Putative Ribonuclease-H domain-containing protein	✔	✔	✔	✔	✔	Ribonuclease H-like	Holliday junction resolvase	47.1	5.6e-43
BiIV1_050L	Putative SGNH hydrolase-type esterase domain-containing protein	✔	✔	✔	✔	✔	No similarity	Predicted SGNH hydrolase-type esterase domain-containing protein	31	9.3e-13
BiIV1_051L	Putative protein	-	-	-	-	-	No similarity	e-value too high	-	-
BiIV1_052L	Putative protein	-	-	-	-	-	No similarity	e-value too high	-	-
BiIV1_053L	Putative DNA polymerase delta catalytic subunit	✔	✔	✔	✔	✔	DNA polymerase family B	DNA-directed DNA polymerase	45.2	1.5e-174
BiIV1_054L	Putative membrane-bound signal peptide-domain containing protein	-	-	-	-	-	Transmembrane domain	e-value too high	-	-
BiIV1_055L	Putative membrane-bound signal peptide-domain containing protein	-	-	-	-	-	Transmembrane domain	e-value too high	-	-
BiIV1_056R	Putative DNA-directed RNA polymerase subunit Rpb5	✔	✔	-	-	-	Eukaryotic RPB5 N-terminal domain	DNA-directed RNA polymerases II and IV subunit 5A	30.2	2e-09
BiIV1_057L	Putative cytosine-specific methyltransferase	✔	✔	✔	-	-	C-5 cytosine-specific DNA methylase	Predicted cytosine-specific methyltransferase	29.6	4.6e-21
BiIV1_058L	Putative Charged multivesicular body protein 4b	-	-	-	-	-	snf7	Predicted Charged multivesicular body protein 4b	70.5	4.1e-104
BiIV1_059L	Putative uncharacterised iridovirus protein	✔	-	✔	✔	✔	No similarity	Uncharacterised virus protein	36.7	6.9e-22
BiIV1_060L	Putative thioredoxin domain-containing protein	✔	✔	✔	-	-	Consensus disorder prediction	Predicted thioredoxin domain-containing protein	34.1	5.6e-09
BiIV1_061L	Putative p31K Protein	✔	-	✔	✔	✔	Protein of unknown function (DUF2738)	p31K Protein	26.3	1.7e-12
BiIV1_062R	Putative MYM-type domain-containing protein	✔	-	-	-	-	No similarity	Predicted MYM-type domain-containing protein	31.5	3.2e-27
BiIV1_063R	Putative ATPase	✔	✔	✔	✔	✔	P-loop containing nucleoside triphosphate hydrolases	Predicted ATPase	61.5	2.4e-113
BiIV1_064L	Putative 2-cysteine adaptor domain-containing protein	✔	✔	✔	✔	✔	2-cysteine adaptor domain	Predicted 2-cysteine adaptor domain-containing protein	31.4	6.4e-07
BiIV1_065L	Putative D5 family NTPase ATPase	✔	✔	✔	✔	✔	ATP binding protein-related, D5 N terminal like, Superfamily 3 helicase of DNA viruses domain profile	Predicted D5 family NTPase ATPase	51.2	0
BiIV1_066R	Putative laminin-like protein	✔	-	-	-	-	Laminin G domain profile	Laminin-like protein	30.2	5e-12
BiIV1_067R	Putative transmembrane protein	-	-	-	-	-	Transmembrane domain	e-value too high	-	-
BiIV1_068R	Putative transmembrane protein	-	-	-	-	-	Transmembrane domain	e-value too high	-	-
BiIV1_069L	Putative EGF-like domain-containing protein	-	✔	-	-	-	Transmembrane domain	EGF-like domain-containing protein - similarity to NOTCH1 in M. edulis	23.8	7.1e-08
BiIV1_070R	Putative metalloprotease domain-containing protein	✔	✔	✔	✔	✔	Metalloproteases ("zincins"), catalytic domain	Predicted WLM domain-containing protein	41.5	2.1e-30
BiIV1_071L	Putative dUTPase	✔	✔	✔	✔	✔	Deoxyuridine 5'-triphosphate nucleotidohydrolase	Predicted dUTPase	61	4e-48
BiIV1_072L	Putative tyrosine kinase	✔	✔	✔	✔	✔	Protein kinase domain	Predicted tyrosine kinase	36.6	0
BiIV1_073R	Putative uncharacterised iridovirus protein	✔	✔	-	-	-	No similarity	Uncharacterised virus protein	31.1	7.5e-06
BiIV1_074L	Putative SAP domain-containing protein	✔	✔	-	✔	✔	SAP domain	Predicted SAP domain-containing protein	26.2	3.7e-10
BiIV1_075L	Putative NADAR domain containing protein	✔	✔	✔	-	-	YbiA domain protein	Predicted NADAR domain containing protein	20.5	5.8e-07
BiIV1_076R	Putative uncharacterised iridovirus protein	✔	-	✔	-	-	No similarity	Uncharacterised virus protein	40	1.4e-09
BiIV1_077R	Putative transmembrane protein	✔	✔	✔	✔	✔	Transmembrane domain	Predicted DUF4190 domain-containing protein	43.1	4.2e-10
BiIV1_078L	Putative membrane bound protein	✔	✔	✔	✔	✔	Membrane-bound protein domain	Uncharacterised iridovirus protein	36	8.2e-25
BiIV1_079R	Predictied lipase-like domain-containing protein	✔	-	✔	-	-	Lipase/hydrolase	Fungal lipase-like domain-containing protein	33.7	2e-23
BiIV1_080L	Putative protein	-	-	-	-	-	No similarity	e-value too high	-	-
BiIV1_081L	Putative DNA topoisomerase	✔	✔	✔	-	✔	Topoisomerase	DNA topoisomerase	36.3	2.8e-28
BiIV1_082L	Putative transmembrane protein	✔	-	-	-	-	Transmembrane domain	e-value too high	-	-
BiIV1_083L	Putative ADP-ribosylglycohydrolase domain-containing protein	✔	-	✔	-	-	ADP-ribosylglycohydrolase	Uncharacterised iridovirus protein	37.3	1.9e-05
BiIV1_084R	Putative uncharacterised iridovirus protein	✔	-	-	-	✔	No similarity	Uncharacterised iridovirus protein	29.5	6.7e-30
BiIV1_085L	Putative uncharacterised iridovirus protein	✔	✔	✔	✔	✔	No similarity	Uncharacterised iridovirus protein	28.6	6.7e-18
BiIV1_086R	Putative protein	-	-	-	-	-	No similarity	e-value too high	-	-
BiIV1_087R	Putative dihydrofolate reductase	✔	-	-	✔	✔	Putative dihydrofolate reductase	Dihydrofolate reductase	47.4	2.6e-23
BiIV1_088L	Putative FCP1 homology domain-containing protein	-	-	-	-	-	No similarity	FCP1 homology domain-containing protein	41.4	6.6e-20
BiIV1_089L	Putative DNA double-strand break repair rad50 ATPase-like protein	✔	✔	✔	✔	✔	NTPase, RecF/RecN/SMC N terminal domain	Rad50/SbcC-type AAA domain-containing protein	28.1	1.3e-52
BiIV1_090R	Putative Proliferating cell nuclear antigen	✔	✔	✔	-	✔	DNA clamp, Proliferating cell nuclear antigen, N-terminal domain	Proliferating cell nuclear antigen PCNA N-terminal domain-containing protein	68.3	4.6e-112
BiIV1_091L	Putative protein kinase domain-containing protein	✔	✔	✔	-	-	No similarity	Protein kinase domain-containing protein	45.6	4.5e-38
BiIV1_092L	Putative protein	-	-	-	-	-	No similarity	e-value too high	-	-
BiIV1_093R	Putative IPExxxVDY family protein	✔	-	✔	✔	✔	Family of unknown function (DUF5863)	IPExxxVDY family protein	33.3	3e-15
BiIV1_094L	Putative Serine-threonine protein kinase	✔	-	-	-	-	Membrane-bound protein domain	e-value too high	-	-
BiIV1_095R	Putative HD domain-containing protein	✔	-	-	-	-	HD domain	HD domain-containing protein	29.5	2.6e-10
BiIV1_096L	Putative ribonucleoside reductase, small subunit	✔	✔	✔	✔	✔	Ribonuclease reductase small subunit	Ribonucleoside-diphosphate reductase	60.1	7.8e-175
BiIV1_097L	Putative ribonucleoside reductase, large subunit	✔	✔	✔	✔	✔	Ribonuclease reductase large subunit	Ribonucleoside-diphosphate reductase	64.7	0
BiIV1_098L	Putative membrane-bound protein	-	✔	-	-	-	Transmembrane domain	Uncharacterised protein	26.8	3.5e-10
BiIV1_099L	Putative NUDIX hydrolase domain-containing protein	✔	✔	✔	✔	✔	NUDIX hydrolase	Nudix hydrolase domain-containing protein	30.9	4.8e-14
BiIV1_100L	Putative uncharacterised iridovirus protein	✔	✔	✔	✔	✔	No similarity	Uncharacterised viral protein	38.6	1e-62
BiIV1_100L	Putative protein	-	-	-	-	-	No similarity	e-value too high	-	-
BiIV1_102L	Putative ATP-dependent Pif1-like DNA helicase	✔	✔	✔	✔	✔	ATP-dependent Pif1-like DNA helicase	AAA+ ATPase domain-containing protein	44.9	5.6e-110
BiIV1_103L	Putative protein	-	-	-	-	-	No similarity	e-value too high	-	-
BiIV1_104L	Putative protein	-	-	-	-	-	No similarity	e-value too high	-	-
BiIV1_105L	Putative DNA-directed RNA polymerase Rpb2	✔	✔	✔	✔	✔	DNA-directed RNA polymerase Rpb2	DNA-directed RNA polymerase subunit beta	48.7	0
BiIV1_106R	Putative membrane-bound protein	✔	-	-	-	-	Transmembrane domain	e-value too high	-	-
BiIV1_107L	Putative protein	-	-	-	-	-	No similarity	e-value too high	-	-
BiIV1_108L	Putative transcription elongation factor SII	✔	✔	✔	✔	✔	Transcription factor S-II (TFIIS)	Transcription elongation factor SII	47.1	4.5e-29
BiIV1_109R	Putative transmembrane protein	-	-	-	-	-	Transmembrane domain	e-value too high	-	-
BiIV1_110L	Putative RGV late protein	✔	✔	✔	✔	✔	Family of unknown function (DUF5832)	RGV late protein	23.8	1e-17
BiIV1_111L	Putative uncharacterised iridovirus protein	✔	✔	✔	✔	✔	No similarity	Uncharacterised viral protein	55	1.9e-10
BiIV1_112R	Putative TRASH domain-containing protein	✔	✔	✔	-	-	Consensus disorder prediction	TRASH domain-containing protein	30.4	1e-05
BiIV1_113R	Putative uncharacterised iridovirus protein	✔	✔	✔	-	-	Consensus disorder prediction	Uncharacterised viral protein	30.6	9.2e-06
BiIV1_114R	Putative uncharacterised iridovirus protein	✔	✔	✔	-	✔	Coil domain	Uncharacterised iridovirus protein	25	5.6e-07
BiIV1_115L	Putative transmembrane protein	-	✔	-	-	-	Transmembrane domain	EGF-like domain-containing protein	27.5	2.5e-05
BiIV1_116R	Putative H1-like protein	✔	✔	✔	✔	✔	Family of unknown function (DUF5757)	Early transcription factor large subunit-like protein	23.9	8.6e-76
BiIV1_117R	Putative transmembrane protein	✔	✔	✔	-	-	Transmembrane domain	e-value too high	-	-
BiIV1_118R	Putative transmembrane protein	✔	-	✔	-	-	Transmembrane domain	e-value too high	-	-
BiIV1_119R	Putative major capsid protein	✔	✔	✔	✔	✔	Major Capsid Protein	Major caspid protein	69.6	0
BiIV1_120L	Putative uncharacterised iridovirus protein	✔	-	-	-	-	No similarity	No similarity	-	-
BiIV1_121L	Putative D6 D11-like helicase	✔	✔	-	-	-	Consensus disorder prediction	Nucleolar and coiled-body phosphoprotein 1	22.1	4.2e-08
BiIV1_122R	Putative uncharacterised iridovirus protein	✔	-	✔	-	-	No similarity	e-value too high	-	-
BiIV1_123R	Putative thymidylate synthase	✔	-	-	✔	✔	Thymidylate synthase	Thymidylate synthase	61.1	1e-132
BiIV1_124R	Putative protein	-	-	-	-	-	No similarity	e-value too high	-	-
BiIV1_125L	Putative transmembrane protein	-	-	-	-	-	Transmembrane domain, predicted consensus disorder	e-value too high	-	-
BiIV1_126R	Putative papain-like cysteine proteinase	✔	-	✔	✔	✔	Papain cysteine protease	Papainase	43.3	1.5e-105
BiIV1_127R	Putative protein	-	-	-	-	-	No similarity	e-value too high	-	-
BiIV1_128R	Putative uncharacterised iridovirus protein	✔	-	✔	✔	✔	No similarity	Uncharacterised virus protein	53.8	1.9e-23
BiIV1_129L	Putative death-domain containing protein	-	-	-	-	-	Death domain	e-value too high	-	-
BiIV1_130R	Putative NADAR domain-containing protein	✔	-	-	-	-	NADAR	NADAR domain-containing protein	54.7	1.4e-41
BiIV1_131R	Putative protein	-	-	-	-	-	No similarity	e-value too high	-	-
BiIV1_132R	Putative transmembrane protein	-	-	-	-	-	Transmembrane domain	No similarity	-	-
BiIV1_133L	Putative macro domain-containing protein	✔	-	-	✔	✔	Macro domain	O-acetyl-ADP-ribose deacetylase 1-like protein	50.4	2.5e-43
BiIV1_134R	Putative transmembrane protein	✔	✔	✔	-	-	Transmembrane domain	e-value too high	-	-
BiIV1_135R	Putative membrane-bound signal peptide-domain containing protein	✔	-	-	-	-	Transmembrane domain	H15 domain-containing protein	48.3	1.9e-44
BiIV1_136L	Putative transcription factor TFIIB cyclin-like domain-containing protein	✔	✔	✔	✔	✔	Cyclin	Transcription factor TFIIB cyclin-like domain-containing protein	32.6	8.8e-50
BiIV1_137R	Putative uncharacterised iridovirus protein	✔	✔	✔	✔	✔	No similarity	Uncharacteried viral protein	52.8	3e-47
BiIV1_138R	Putative uncharacterised iridovirus protein	✔	✔	-	-	-	No similarity	Uncharacteried viral protein	25.2	1.7e-16
BiIV1_139L	Putative DNA Topoisomerase II	✔	✔	✔	✔	✔	DNA Topoisomerase II	DNA topoisomerase 2	47.1	0
BiIV1_140L	Putative protein	-	-	-	-	-	No similarity	e-value too high	-	-
BiIV1_141R	Putative transmembrane protein	✔	✔	✔	✔	✔	Transmembrane domain	Uncharacteried viral protein	34.2	2.2e-77
BiIV1_142L	Putative uncharacterised iridovirus protein	✔	-	✔	-	-	No similarity	e-value too high	-	-
BiIV1_143R	Putative non-specific serine/threonine protein kinase	-	-	✔	-	-	Consensus disorder prediction	Non-specific serine/threonine protein kinase	44	4.3e-07
BiIV1_144R	Putative transmembrane protein	✔	✔	✔	-	-	Transmembrane domain	e-value too high	-	-
BiIV1_145L	Putative uncharacterised iridovirus protein	✔	✔	✔	-	-	Coil domain	Uncharacterised iridovirus protein	29.5	2.2e-53
BiIV1_146L	Putative patatin-like phospholipase	✔	-	✔	✔	✔	Patatin-like phospholipase	Patatin-like phospholipase	40.4	1.4e-60
BiIV1_147R	Putative uncharacterised iridovirus protein	✔	✔	✔	-	-	Transmembrane domain	Uncharacterised iridovirus protein
BiIV1_148L	Putative protein	-	-	-	-	-	No similarity	e-value too high	-	-
BiIV1_149L	Putative high mobility group box domain-containing protein	✔	-	✔	✔	✔	High mobility group box domain	High mobility group box domain-containing protein	29.4	3e-19
BiIV1_150L	Putative NAD-dependent DNA ligase	✔	✔	✔	✔	✔	NAD-dependent DNA ligase	NAD-dependent DNA ligase	35	1.9e-103
BiIV1_151R	Putative transmembrane protein	-	-	-	-	-	Transmembrane domain	e-value too high	-	-
BiIV1_152L	Putative DNA-binding packing protein	✔	✔	✔	✔	✔	Poxvirus Late Transcription Factor VLTF3 like	DNA-binding packing protein	44.4	6.1e-106
BiIV1_153L	Putative haloacid dehalogenase-like hydrolase	✔	✔	✔	✔	✔	NLI interacting factor-like phosphatase	Haloacid dehalogenase-like hydrolase	61.2	3.7e-71
BiIV1_154R	Putative transmembrane protein	-	✔	-	-	-	Transmembrane domain	e-value too high	-	-
BiIV1_155L	Putative acid phosphatase	-	✔	-	-	-	HAD superfamily, subfamily IIIB (Acid phosphatase)	Acid phosphatase	34.2	4.7e-12
BiIV1_156R	Putative Baculoviridae p74-like domain-containing protein	-	✔	-	-	-	Baculoviridae p74 domain, transmembrane domain	p74-like protein	25.6	9.5e-05
BiIV1_157R	Putative phosphatase	✔	✔	✔	✔	✔	Phosphatase	Tyrosine specific protein phosphatases domain-containing protein	44.9	3.2e-39
BiIV1_158R	Putative ribonuclease III	✔	✔	✔	✔	✔	Ribonuclease III domain	RNase III domain-containing protein	45.8	7.1e-57
BiIV1_159R	Putative thioredoxin	✔	✔	✔	✔	✔	Thioredoxin	Thioredoxin	33.1	1.1e-16
BiIV1_160L	Putative collagen triple helix repeat-containing protein	✔	✔	-	-	-	Collagen triple helix repeat (20 copies)	Collagen triple helix repeat-containing protein	66.2	7e-27
BiIV1_161R	Putative protein	-	-	-	-	-	No similarity	e-value too high	-	-
BiIV1_162L	Putative protein	-	-	-	-	-	No similarity	e-value too high	-	-
BiIV1_163R	Putative Uvr REP helicase	✔	✔	✔	✔	✔	VSR Endonuclease	Uvr REP helicase	54.2	9.4e-37
BiIV1_164L	Putative protein	-	-	-	-	-	No similarity	No similarity	-	-
BiIV1_165L	Putative protein	-	-	-	-	-	No similarity	e-value too high	-	-
BiIV1_166L	Putative nucleotide-diphospho-sugar transferase	✔	-	-	-	-	Nucleotide-diphospho-sugar transferases	Glycosyltransferase 2-like domain-containing protein	39.1	2.3e-64
BiIV1_167R	Putative NTPase helicase	✔	✔	✔	✔	✔	RBR family ring ringer and IBR domain-containing	NTPase helicase	30	5.2e-47
BiIV1_168L	Putative transmembrane protein	✔	-	✔	-	-	Transmembrane domain	DUF2231 domain-containing protein	33.8	9.5e-17
BiIV1_169L	Putative PD-(D/E)XK endonuclease-like domain-containing protein	-	-	-	-	-	PD-(D/E)XK endonuclease-like domain superfamily	YqaJ viral recombinase domain-containing protein	28.4	1.2e-10
BiIV1_170R	Putative serine/threonine protein kinase	✔	-	✔	✔	✔	Protein kinase domain	Non-specific serine/threonine protein kinase	29.8	4.7e-19
BiIV1_171L	Putative transmembrane protein	✔	✔	✔	-	-	Transmembrane domain	e-value too high	-	-
BiIV1_172R	Putative ERV/ALR sulfhydryl oxidase	✔	✔	✔	✔	✔	ERV/ALR sulfhydryl oxidase domain	Sulfhydryl oxidase	43.4	2.2e-34
BiIV1_173L	Putative transmembrane protein	-	✔	-	-	-	Transmembrane domain	e-value too high	-	-
BiIV1_174L	Putative membrane-bound signal peptide-domain containing protein	✔	-	✔	-	-	Membrane-bound protein domain, signal peptide domain	e-value too high	-	-
BiIV1_175R	Putative minor capsid protein	✔	✔	✔	✔	✔	No similarity	Minor capsid protien	30	6.9e-50
BiIV1_176R	Putative coil motif-containing protein	✔	✔	-	-	-	Coil domain, consensus disorder prediction	No similarity	-	-
BiIV1_177R	Putative DNA repair metallo-dependent phosphatase-like protein	✔	✔	✔	✔	✔	Component of ATP-dependent dsDNA exonuclease, Metallo-dependent phosphatases	DNA repair exonuclease D subunit	45.8	3.1e-81
BiIV1_178R	Putative transmembrane protein	✔	-	-	-	-	Transmembrane domain	e-value too high	-	-
BiIV1_179L	Putative uncharacterised iridovirus protein	✔	✔	✔	-	-	No similarity	e-value too high	-	-
BiIV1_180R	Putative flap endonuclease	✔	✔	✔	✔	✔	Flap endonuclease	Flap endonuclease	32.4	1.3e-47
BiIV1_181R	Putative transmembrane protein	-	-	-	-	-	Transmembrane domain	e-value too high	-	-
BiIV1_182R	Putative RING-type domain-containing protein	✔	✔	✔	✔	✔	Zinc/RING finger domain, C3HC4 (zinc finger)	RING-type domain-containing protein	23.5	5.4e-13
BiIV1_183R	Putative protein	-	-	-	-	-	No similarity	No similarity	-	-
BiIV1_184R	Putative protein	-	-	-	-	-	No similarity	e-value too high	-	-
BiIV1_185R	Putative protein	-	-	-	-	-	No similarity	e-value too high	-	-
BiIV1_186R	Putative cyclin-like protein	-	✔	-	-	-	Cyclin-like	G1/S-specific cyclin-D3	33.3	5e-08
BiIV1_187L	Putative uncharacterised iridovirus protein	-	✔	✔	✔	✔	No similarity	e-value too high	-	-
BiIV1_188R	Putative HD domain-containing protein	✔	✔	✔	-	-	Coil domain	HD domain-containing protein	40.9	4.6e-39
BiIV1_189L	Putative head decoration protein	✔	-	-	-	-	Coil domain	Viral A-type inclusion protein, putative	26.5	0.00084
BiIV1_190L	Putative NLI interacting factor-like phosphatase	✔	-	-	-	-	NLI interacting factor-like phosphatase	e-value too high	-	-
BiIV1_191R	Putative Uracil DNA glycosylase	✔	-	-	-	-	Uracil DNA glycosylase superfamily	Uracil-DNA glycosylase	53.9	3.5e-68
BiIV1_192L	Putative protein	-	-	-	-	-	No similarity	e-value too high	-	-
BiIV1_193L	Putative C2H2-type domain-containing protein	✔	-	-	-	-	Coil domain	C2H2-type domain-containing protein	35.1	1.3e-08
